# Serine Racemase mediates Subventricular Zone Neurogenesis via Fatty acid Metabolism

**DOI:** 10.1101/2022.06.09.495488

**Authors:** Robin Roychaudhuri, Hasti Atashi, Solomon H. Snyder

## Abstract

The adult subventricular zone is one of the two neurogenic niches that continuously produce newborn neurons. Here we show that serine racemase (SR), an enzyme that catalyzes the racemization of L-serine to D-serine and vice versa, affects neurogenesis in the adult SVZ by controlling *de novo* fatty acid synthesis. Complete and conditional deletion of SR in nestin precursor cells lead to diminished neurogenesis in the SVZ. Nestin-cre+ mice showed reduced expression of fatty acid synthase and its substrate malonyl CoA, which are involved in *de novo* fatty acid synthesis. Global lipidomic analyses revealed significant alterations in lipid subclasses in nestin-cre+ mice. Decrease in fatty acid synthesis was mediated by phospho acetyl CoA carboxylase that was AMPK independent. Both L and D serine treatment rescued defects in SVZ neurogenesis, proliferation and levels of malonyl CoA *in vitro*. Our work shows that SR affects adult neurogenesis in the SVZ via lipid metabolism.
