## Supplementary material for "Serine Racemase mediates Subventricular Zone Neurogenesis via Fatty acid Metabolism": Suppl Table 2

### Sheet: Sheet1
Lipid Classes Altered in the SVZ of SR Flox and Nestin-Cre+ mice
FA conjugates		Lipid molecule	Lipid ID	Fold change (Nestin-Cre+/Flox/Flox)
		0	FA 16:0	0.8
		1	FA 12:0; O4	1.56
		2	FA 23:2; O	0.66
Sphingomyelin		0	53:4; O4	0.53
		1	46:6; O6	0.37
		2	44:2; O2	0.41
		3	44:6; O5	0.54
		4	45:3; O3	0.24
		5	45:4; O3	0.38
		6	42:2; O5	0.52
		7	42:5; O5	0.43
		8	47:6; O3	0.27
		9	43:2: O3	0.35
		10	43:3; O3	0.34
		11	45:5; O3	0.3
		12	42:2; O2	0.63
		13	44:3; O2	0.42
		14	45:4; O2	0.47
		15	44:6; O2	0.32
		16	40:1; O2	0.52
		17	42:5; O2	0.62
		18	38:1; O2	0.13
		19	32:1; O6	0.65
Phosphatidylcholine		0	PC 32:0	0.53
		1	PC 33:1	0.56
		2	PC 34:0	0.55
		3	PC O-36:1	0.56
		4	PC O-14:1_22:0	0.66
		5	PC 18:2_18:2	0.62
		6	PC 36:3	0.58
		7	PC O-18:0_20:2	0.59
		8	PC O-38:1	0.49
		9	PC 38:1	0.67
		10	PC 21:0_17:1	0.66
		11	PC 38:0	0.28
		12	PC O-40:3	0.61
		13	PC O-16:1_24:1	0.45
		14	PC 15:0_24:1	0.64
		15	PC O-42:10	0.6
		16	PC 20:1_20:1	0.55
		17	PC O-38:2	0.63
		18	PC 18:0_22:1	0.45
		19	PC 20:0_20:0	0.22
		20	PC O-42:5	0.41
		21	PC O-42:2	0.61
		22	PC 23:0_18:1	0.5
		23	PC O-42:1	0.46
		24	PC 42:3	0.46
		25	PC O-40:2	0.48
		26	PC 23:0_19:1	0.33
		27	PC 22:6_22:6	0.65
		28	PC 22:5_22:6	0.63
		29	PC 40:2	0.63
		30	PC 40:0	0.25
		31	PC 44:5	0.6
		32	PC 44:4	0.51
		33	PC 44:1	0.27
		34	PC 42:3	0.51
		35	PC 46:4	0.44
		36	PC 46:2	0.39
		37	PC 44:2	0.35
Phosphatidic Acid		0	PA 8:0_25:0	2.26
		1	PA 36:3	0.53
		2	PA 36:2	0.64
		3	PA 36:1	5.46
		4	PA 19:2_19:2	2.99
		5	PA O-40:2	0.65
		6	PA 43:10	0.18
		7	PA O-44:1	0.37
		8	PA 44:2; 0	0.61
		9	PA 63:8	0.55
Ceramide		0	Cer 40:0; O	0.62
		1	Cer 42:3; O	0.6
		2	Cer 42:1; O	0.56
		3	Cer 42:1; O2	0.56
		4	Cer 44:1; O	0.64
		5	Cer 19:0_23:0; O3	0.66
		6	Cer 22:0_21:0; O3	0.55
		7	Cer 46;4; O5	0.62
Sterol		0	ST 22:1; O4	0.17
		1	ST 23:3; O8; G	6.25
		2	ST 26:2; O4; Hex	4.3
		3	ST 30:6; O; GlcA	4.53
		4	ST 30:2; O4; Hex	3.89
Carnitine		0	CAR 24:1; O2	2.26
		1	CAR 19:0; O	0.66
		2	CAR 18:1 (oleoly L-carnitine)	0.65
		3	CAR 18:1 (linoleyl L-carnitine)	0.52
Triacylglycerol		0	TG 36:0	0.61
		1	TG 38:2	0.46
		2	TG 43:1; O	0.62
		3	TG 43:5; O3	0.59
		4	TG 44:1; O2	0.64
		5	TG 46:0; O3	0.56
		6	TG 54:7	0.66
		7	TG 56:12	0.58
		8	TG 70:3	2.48
		9	TG 75:4	2.79
Diacylglycerol		0	DG 44:2	0.49
		1	DG 42:2	0.59
		2	DG 40:6; O2	0.64
		3	DG 44:5	0.54
		4	DG 41:1	0.62
		5	DG 42:3; O2	0.54
		6	DG 40:2; O2	0.18
		7	DG 24:0_18:1	0.5
		8	DG 40:2	0.61
		9	DG O-43:10	0.66
		10	DG 18:1_22:1	0.58
		11	DG O-38:1	0.62
		12	DG 34:1	4.09
		13	DG 30:O	0.62
		14	DG O-24:1	10.06
Monoacylglycerol		0	MG 16:4	2.13
		1	DG 32:2	2.22
Hexosylceramide		0	HexCer 36:1; O2	0.47
		1	HexCer 34:1; O4	0.66
		2	HexCer 35:0; O3	0.58
		3	HexCer 36:1; O3	0.65
		4	HexCer 36:2; O4	0.63
		5	HexCer 38:0; O2	0.65
		6	HexCer 37:0; O4	0.54
		7	SHexCer 14:0_20:1; O4	0.6
		8	HexCer 40:1; O2	0.63
		9	HexCer 40:0; O2	0.41
		10	SHexCer 36:1; O2	0.55
		11	HexCer 40:0; O3	0.49
		12	SHexCer 36:1; O2	0.5
		13	SHexCer 36:0; O2	0.42
		14	HexCer 42:1; O2	0.66
		15	HexCer 40:2; O4	0.63
		16	HexCer 43:6; O2	0.57
		17	HexCer 40:1; O4	0.61
		18	HexCer 42:4; O3	0.62
		19	HexCer 43:1; O2	0.63
		20	HexCer 42:1; O3	0.66
		21	HexCer 42:0; O3	0.55
		22	HexCer 41:0; O4	0.47
		23	HexCer 44:3; O2	0.42
		24	HexCer 41:4; O5	0.61
		25	HexCer 42:2; O4	0.6
		26	HexCer 42:0; O4	0.61
		27	HexCer 46:6; O2	0.64
		28	HexCer 42:0; O2	0.4
		29	HexCer 46:5; O2	0.62
		30	HexCer 43:0; O4	0.4
		31	SHexCer 40:0; O2	0.49
		32	HexCer 42:2; O3	0.48
		33	SHexCer 38:4; O2	0.51
		34	HexCer 46:5; O3	0.59
		35	HexCer 44:3; O2	0.64
		36	SHexCer 42:1; O2	0.48
		37	SHexCer 42:0; O2	0.42
		38	SHexCer 42:1; O2	0.45
		39	HexCer 44:1; O3	0.39
		40	HexCer 46:6; O5	0.6
		41	SHexCer 43:1; O2	0.57
		42	SHexCer 42:1; O3	0.61
		43	HexCer 38:3; O2	0.44
		44	SHexCer 44:2; O2	0.6
		45	HexCer 34:2; O3	0.54
		46	SHexCer 44:1; O3	0.48
		47	HexCer 36:2; O5	0.54
		48	HexCer 36:3; O3	0.6
		49	SHexCer 44:4; O2	0.52
		50	HexCer 54:2; O2	0.28
		51	HexCer 42:6; O4	2.05
		52	HexCer 40:5; O3	0.58
		53	HexCer 39:4; O5	0.51
		54	HexCer 42:5; O6	0.29
Lysophosphatdic Acid		0	LPA O-18:3	7.02
		1	LPA O-22:3	4.47
		2	LPA O-26:3	6.73
		3	LPA 30:2	0.63
		4	LPA 32:3	0.53
			End of Table
